# AP2XII-2 coordinates transcriptional repression for *Toxoplasma gondii* sexual commitment

**DOI:** 10.1101/2022.11.29.518462

**Authors:** Sandeep Srivastava, Michael J. Holmes, Michael W. White, William J. Sullivan

## Abstract

*Toxoplasma gondii* is a widespread protozoan parasite that has significant impact on human and veterinary health. The parasite undergoes a complex life cycle involving multiple hosts and developmental stages. How *Toxoplasma* transitions between life cycle stages is poorly understood, yet central to controlling transmission. Of particular neglect are the factors that contribute to its sexual development, which takes place exclusively in feline intestines. While epigenetic repressors have been shown to play an important role in silencing spurious gene expression of sexually committed parasites, the specific factors that recruit this generalized machinery to the appropriate genes remains largely unexplored. Here, we establish that a member of the AP2 transcription factor family, AP2XII-2, is targeted to genomic loci associated with sexually committed parasites along with the epigenetic regulators of transcriptional silencing, HDAC3 and MORC. Despite widespread association with gene promoters, AP2XII-2 is required for silencing of relatively few genes. Using CUT&Tag methodology, we identify two major genes associated with sexual development downstream of AP2XII-2 control, AP2X-10 and the amino acid hydroxylase AAH1. Our findings show that AP2XII-2 is a key contributor to the gene regulatory pathways modulating *Toxoplasma* sexual development.

**IMPORTANCE:** *Toxoplasma gondii* is a parasite that undergoes its sexual stage exclusively in feline intestines, making cats a major source of transmission. A better understanding of the proteins controlling the parasite’s life cycle stage transitions is needed for the development of new therapies aimed to treat toxoplasmosis and transmission of the infection. Genes that regulate the sexual stages need to be turned on and off at the appropriate times, activities that are mediated by specific transcription factors that recruit general machinery to silence or activate gene expression. In this study, we identify a transcription factor called AP2XII-2 as being important for repression of a subset of sexual stage genes, including a sexual stage-specific AP2 factor (AP2X-10) and a protein (AAH1) required to construct the infectious oocysts expelled by infected cats.
