## Supplementary material for "AP2XII-2 coordinates transcriptional repression for *Toxoplasma gondii* sexual commitment": Table S4

### Sheet: Sheet1
Table S4. List of primers and their sequences.
Primer Name	Sequence	Template	Use
AAH1_guide_F	aatgtagagtGTTTTAGAGCTAGAAATAGCAAG	pSAG1::CAS9-U6::sgUPRT	mutagenesis of CAS9 for tagging AAH1
AAH1_guide_R	tcgcagttggCAACTTGACATCCCCATTTAC	pSAG1::CAS9-U6::sgUPRT	mutagenesis of CAS9 for tagging AAH1
AAH1_donor_F	TTCAACTGAAGTGCGAGCTCTGCCCGTTTCCCTCAGGTTCttaattaaaattggaagtggaggacggg	pLIC-3xMYC-HXGPRT	making repair template to tag AAH1 with MYC
AAH1_donor_R	ttccttgaaaatctccacacacacgcatcttcgcacattgGGGTTTTCCCAGTCACGACG	pLIC-3xMYC-HXGPRT	making repair template to tag AAH1 with MYC
AAH1_screen1	GCTATGCAATCCGGGAAATGA	gDNA	screening successful AAH1 tag integration
AAH1_screen2	TCAGAAATCAACTTTTGTTC	gDNA	screening successful AAH1 tag integration
AAH1_screen3	tatccgtttatgtttcttccttg	gDNA	screening successful AAH1 tag integration
AAH2_upstream_F	ttccaatccaatttaattaaTGGAAACACGTGTGGGGC	gDNA	amplify 2kb sequence from AAH2
AAH2_upstream_R	ccacttccaattttaattaaGATCTTGAGGGAGACAGGAGG	gDNA	amplify 2kb sequence from AAH2
AAH2_screen1	cttcgtctcctttcttcagAAAC	gDNA	screening successful AAH2 tag integration
AAH2_screen2	TCAGAAATCAACTTTTGTTC	gDNA	screening successful AAH2 tag integration
AAH2_screen3	AATGCAAAGTAGAGATACAGT	gDNA	screening successful AAH2 tag integration
